# “Population genomics reveals divergent lineages across Europe in the vulnerable mire plant *Drosera rotundifolia”*

**DOI:** 10.64898/2026.05.28.728421

**Authors:** Kristina Kuprina, Markus Sommer, Hildegard Kieninger, Malte Zörner, Martin Schnittler, Manuela Bog

## Abstract

Genomic variation within populations reflects both past and contemporary evolutionary processes. The genetic structure of the European peatland plant species is shaped by complex postglacial recolonization and recent habitat loss. Here, we investigate population genomic patterns in the vulnerable mire plant, round-leaved sundew (*Drosera rotundifolia* L.). Using ddRAD sequencing of 311 individuals from 38 populations across Europe, we detected significant genetic differentiation (Fst = 0.02-0.44, *p* < 0.05) and a consistent deficit of heterozygosity (Fis = 0.248) across populations. In contrast, sequencing of 10,449 bp of chloroplast DNA revealed extremely low variation, with only one SNP detected. Clustering analyses (Admixture and DAPC) both identified pronounced genetic structure comprising three major clusters (Western, Northern, and Eastern) that broadly correspond to European biogeographic regions. Genetic differentiation was partially explained by geographic distance (3.3%; *p* = 0.0001; Mantel test), while climatic variables, particularly temperature and precipitation, accounted for 2.9% of genomic variation (*p* < 0.0001; redundancy analysis). The observed pattern is consistent with polygenic responses to climatic gradients and is supported by 1,022 SNPs, distributed across 632 loci, that were significantly associated with environmental variables. Demographic reconstruction revealed distinct evolutionary trajectories among clusters, with the Western cluster showing a more recent expansion. Together, our results suggest that the genetic structure of *D. rotundifolia* is a result of postglacial recolonization, geographic isolation, and climate influence. We highlight the importance of conserving genetic diversity of *D. rotundifolia* across all three clusters and accounting for potential local adaptation and population vulnerability in future conservation strategies.
