## Supplementary material for "“Population genomics reveals divergent lineages across Europe in the vulnerable mire plant *Drosera rotundifolia”*": ST1

### Sheet: Table S1
Supplementary Table S1: Sample origin information (Kuprina et al. 2026)
Samples used in ddRAD
Population	Sample	Country	Location	Longitude	Latitude	Collection date	MLG*	In clone-corrected dataset	Sequence name_R1	Sequence name_R2	*MLG – multilocus genotype name
DE1	DE1-2	Germany	Wesuweer Moor	52.7168	7.17063	13.07.2023	1	no	DE1-2_R1.fastq	DE1-2_R2.fastq
	DE1-4	Germany	Wesuweer Moor	close	close	13.07.2023	1	no	DE1-4_R1.fastq	DE1-4_R2.fastq
	DE1-5	Germany	Wesuweer Moor	close	close	13.07.2023	1	no	DE1-5_R1.fastq	DE1-5_R2.fastq
	DE1-7	Germany	Wesuweer Moor	close	close	13.07.2023	1	no	DE1-7_R1.fastq	DE1-7_R2.fastq
DE2	DE2-1	Germany	Ruehler Moor	52.6526	7.16624	13.07.2023	28	no	DE2-1_R1.fastq	DE2-1_R2.fastq
	DE2-2	Germany	Ruehler Moor	52.6556	7.18112	13.07.2023	1	no	DE2-2_R1.fastq	DE2-2_R2.fastq
	DE2-3	Germany	Ruehler Moor	close	close	13.07.2023	29	no	DE2-3_R1.fastq	DE2-3_R2.fastq
	DE2-4	Germany	Ruehler Moor	close	close	13.07.2023	1	no	DE2-4_R1.fastq	DE2-4_R2.fastq
DE3	DE3-1	Germany	Grosses Engelsmeer	53.1656	8.0554	13.07.2023	30	yes	DE3-1_R1.fastq	DE3-1_R2.fastq
	DE3-10	Germany	Grosses Engelsmeer	53.1664	8.0561	13.07.2023	31	no	DE3-10_R1.fastq	DE3-10_R2.fastq
	DE3-11	Germany	Grosses Engelsmeer	53.1662	8.05596	13.07.2023	31	no	DE3-11_R1.fastq	DE3-11_R2.fastq
	DE3-2	Germany	Grosses Engelsmeer	53.1656	8.05606	13.07.2023	32	yes	DE3-2_R1.fastq	DE3-2_R2.fastq
	DE3-3	Germany	Grosses Engelsmeer	53.1657	8.05609	13.07.2023	33	yes	DE3-3_R1.fastq	DE3-3_R2.fastq
	DE3-4	Germany	Grosses Engelsmeer	53.1657	8.05614	13.07.2023	31	yes	DE3-4_R1.fastq	DE3-4_R2.fastq
	DE3-5	Germany	Grosses Engelsmeer	53.1657	8.05608	13.07.2023	30	no	DE3-5_R1.fastq	DE3-5_R2.fastq
	DE3-8	Germany	Grosses Engelsmeer	53.1661	8.05595	13.07.2023	34	yes	DE3-8_R1.fastq	DE3-8_R2.fastq
	DE3-9	Germany	Grosses Engelsmeer	53.1662	8.05595	13.07.2023	31	no	DE3-9_R1.fastq	DE3-9_R2.fastq
DE4	DE4-1	Germany	Koeningsmoor	53.3357	8.63029	12.07.2023	35	no	DE4-1_R1.fastq	DE4-1_R2.fastq
	DE4-10	Germany	Koeningsmoor	53.3352	8.63137	12.07.2023	36	yes	DE4-10_R1.fastq	DE4-10_R2.fastq
	DE4-11	Germany	Koeningsmoor	53.3353	8.63155	12.07.2023	37	yes	DE4-11_R1.fastq	DE4-11_R2.fastq
	DE4-2	Germany	Koeningsmoor	53.3357	8.63046	12.07.2023	35	yes	DE4-2_R1.fastq	DE4-2_R2.fastq
	DE4-3	Germany	Koeningsmoor	53.3357	8.63052	12.07.2023	35	no	DE4-3_R1.fastq	DE4-3_R2.fastq
	DE4-4	Germany	Koeningsmoor	53.3355	8.63057	12.07.2023	38	yes	DE4-4_R1.fastq	DE4-4_R2.fastq
	DE4-5	Germany	Koeningsmoor	53.3355	8.63061	12.07.2023	39	yes	DE4-5_R1.fastq	DE4-5_R2.fastq
	DE4-6	Germany	Koeningsmoor	close	close	12.07.2023	35	no	DE4-6_R1.fastq	DE4-6_R2.fastq
	DE4-8	Germany	Koeningsmoor	53.3355	8.63089	12.07.2023	39	no	DE4-8_R1.fastq	DE4-8_R2.fastq
DE5	DE5-1	Germany	Esprehmer Moor	54.4832	9.64135	11.07.2023	40	no	DE5-1_R1.fastq	DE5-1_R2.fastq
	DE5-10	Germany	Esprehmer Moor	54.4834	9.64047	11.07.2023	41	no	DE5-10_R1.fastq	DE5-10_R2.fastq
	DE5-2	Germany	Esprehmer Moor	54.4832	9.64144	11.07.2023	40	no	DE5-2_R1.fastq	DE5-2_R2.fastq
	DE5-3	Germany	Esprehmer Moor	54.4828	9.64073	11.07.2023	40	no	DE5-3_R1.fastq	DE5-3_R2.fastq
	DE5-4	Germany	Esprehmer Moor	54.4826	9.64058	11.07.2023	42	no	DE5-4_R1.fastq	DE5-4_R2.fastq
	DE5-6	Germany	Esprehmer Moor	54.4823	9.64038	11.07.2023	43	no	DE5-6_R1.fastq	DE5-6_R2.fastq
	DE5-7	Germany	Esprehmer Moor	54.4823	9.64037	11.07.2023	43	no	DE5-7_R1.fastq	DE5-7_R2.fastq
	DE5-9	Germany	Esprehmer Moor	54.4834	9.6405	27.09.2023	43	no	DE5-9_R1.fastq	DE5-9_R2.fastq
DE6	DE6-4	Germany	Grambower Moor	53.5968	11.2722	27.09.2023	44	no	DE6-4_R1.fastq	DE6-4_R2.fastq
	DE6-5	Germany	Grambower Moor	53.5968	11.2729	27.09.2023	45	no	DE6-5_R1.fastq	DE6-5_R2.fastq
	DE6-6	Germany	Grambower Moor	53.5922	11.2828	27.09.2023	46	no	DE6-6_R1.fastq	DE6-6_R2.fastq
	DE6-7	Germany	Grambower Moor	53.5925	11.2825	27.09.2023	47	no	DE6-7_R1.fastq	DE6-7_R2.fastq
DE7	DE7-1	Germany	Mümmelkensee	53.9827	14.1108	24.06.2023	48	yes	DE7-1_R1.fastq	DE7-1_R2.fastq
	DE7-10	Germany	Mümmelkensee	53.9828	14.1115	24.06.2023	49	no	DE7-10_R1.fastq	DE7-10_R2.fastq
	DE7-11	Germany	Mümmelkensee	53.9833	14.112	24.06.2023	50	yes	DE7-11_R1.fastq	DE7-11_R2.fastq
	DE7-12	Germany	Mümmelkensee	53.9833	14.112	24.06.2023	48	no	DE7-12_R1.fastq	DE7-12_R2.fastq
	DE7-13	Germany	Mümmelkensee	53.9833	14.112	24.06.2023	48	yes	DE7-13_R1.fastq	DE7-13_R2.fastq
	DE7-17	Germany	Mümmelkensee	53.9833	14.1118	24.06.2023	50	no	DE7-17_R1.fastq	DE7-17_R2.fastq
	DE7-18	Germany	Mümmelkensee	53.9833	14.1118	24.06.2023	50	no	DE7-18_R1.fastq	DE7-18_R2.fastq
	DE7-19	Germany	Mümmelkensee	53.9833	14.1118	24.06.2023	50	no	DE7-19_R1.fastq	DE7-19_R2.fastq
	DE7-2	Germany	Mümmelkensee	53.9827	14.1108	24.06.2023	48	no	DE7-2_R1.fastq	DE7-2_R2.fastq
	DE7-20	Germany	Mümmelkensee	53.9834	14.1114	24.06.2023	50	no	DE7-20_R1.fastq	DE7-20_R2.fastq
	DE7-23	Germany	Mümmelkensee	53.9834	14.1115	24.06.2023	51	yes	DE7-23_R1.fastq	DE7-23_R2.fastq
	DE7-25	Germany	Mümmelkensee	53.9835	14.1116	24.06.2023	52	yes	DE7-25_R1.fastq	DE7-25_R2.fastq
	DE7-3	Germany	Mümmelkensee	53.9828	14.1109	24.06.2023	53	yes	DE7-3_R1.fastq	DE7-3_R2.fastq
	DE7-4	Germany	Mümmelkensee	53.9828	14.1111	24.06.2023	54	yes	DE7-4_R1.fastq	DE7-4_R2.fastq
	DE7-6	Germany	Mümmelkensee	53.9828	14.1113	24.06.2023	49	no	DE7-6_R1.fastq	DE7-6_R2.fastq
	DE7-7	Germany	Mümmelkensee	53.9828	14.1114	24.06.2023	49	no	DE7-7_R1.fastq	DE7-7_R2.fastq
	DE7-8	Germany	Mümmelkensee	53.9828	14.1115	24.06.2023	49	no	DE7-8_R1.fastq	DE7-8_R2.fastq
DE8	DE8-1	Germany	Feldseemoor	47.8704	8.0366	23.08.2024	55	yes	DE8-1_R1.fastq	DE8-1_R2.fastq
	DE8-6	Germany	Feldseemoor	47.8706	8.03642	23.08.2024	56	yes	DE8-6_R1.fastq	DE8-6_R2.fastq
	DE8-7	Germany	Feldseemoor	47.8707	8.03637	23.08.2024	57	yes	DE8-7_R1.fastq	DE8-7_R2.fastq
	DE8-8	Germany	Feldseemoor	47.8707	8.0363	23.08.2024	58	yes	DE8-8_R1.fastq	DE8-8_R2.fastq
	DE8-9	Germany	Feldseemoor	47.8707	8.03599	23.08.2024	59	yes	DE8-9_R1.fastq	DE8-9_R2.fastq
DE9	DE9-1	Germany	Wurzacher Ried	47.9138	9.86896	06.09.2024	60	yes	DE9-1_R1.fastq	DE9-1_R2.fastq
	DE9-10	Germany	Wurzacher Ried	47.9162	9.8676	06.09.2024	61	yes	DE9-10_R1.fastq	DE9-10_R2.fastq
	DE9-11	Germany	Wurzacher Ried	47.9161	9.86764	06.09.2024	62	yes	DE9-11_R1.fastq	DE9-11_R2.fastq
	DE9-12	Germany	Wurzacher Ried	47.902	9.85669	06.09.2024	63	yes	DE9-12_R1.fastq	DE9-12_R2.fastq
	DE9-13	Germany	Wurzacher Ried	47.9021	9.85662	06.09.2024	63	no	DE9-13_R1.fastq	DE9-13_R2.fastq
	DE9-15	Germany	Wurzacher Ried	47.9074	9.85872	06.09.2024	64	yes	DE9-15_R1.fastq	DE9-15_R2.fastq
	DE9-16	Germany	Wurzacher Ried	47.9073	9.85881	06.09.2024	65	yes	DE9-16_R1.fastq	DE9-16_R2.fastq
	DE9-2	Germany	Wurzacher Ried	47.9141	9.86933	06.09.2024	66	yes	DE9-2_R1.fastq	DE9-2_R2.fastq
	DE9-4	Germany	Wurzacher Ried	47.9142	9.86946	06.09.2024	67	yes	DE9-4_R1.fastq	DE9-4_R2.fastq
	DE9-6	Germany	Wurzacher Ried	47.9161	9.86771	06.09.2024	68	yes	DE9-6_R1.fastq	DE9-6_R2.fastq
	DE9-7	Germany	Wurzacher Ried	47.9162	9.86767	06.09.2024	69	yes	DE9-7_R1.fastq	DE9-7_R2.fastq
	DE9-9	Germany	Wurzacher Ried	47.9162	9.8674	06.09.2024	70	yes	DE9-9_R1.fastq	DE9-9_R2.fastq
DE10	DE10-1	Germany	Arrisrieder Moos	47.7472	9.88545	03.09.2024	2	no	DE10-1_R1.fastq	DE10-1_R2.fastq
	DE10-10	Germany	Arrisrieder Moos	47.7494	9.88243	03.09.2024	3	no	DE10-10_R1.fastq	DE10-10_R2.fastq
	DE10-11	Germany	Arrisrieder Moos	47.7494	9.88225	03.09.2024	3	no	DE10-11_R1.fastq	DE10-11_R2.fastq
	DE10-12	Germany	Arrisrieder Moos	47.7494	9.88211	03.09.2024	3	no	DE10-12_R1.fastq	DE10-12_R2.fastq
	DE10-2	Germany	Arrisrieder Moos	47.747	9.88507	03.09.2024	2	no	DE10-2_R1.fastq	DE10-2_R2.fastq
	DE10-3	Germany	Arrisrieder Moos	47.7468	9.88513	03.09.2024	4	no	DE10-3_R1.fastq	DE10-3_R2.fastq
	DE10-5	Germany	Arrisrieder Moos	47.7491	9.88448	03.09.2024	3	no	DE10-5_R1.fastq	DE10-5_R2.fastq
	DE10-7	Germany	Arrisrieder Moos	47.7492	9.88399	03.09.2024	3	no	DE10-7_R1.fastq	DE10-7_R2.fastq
	DE10-8	Germany	Arrisrieder Moos	47.7493	9.88268	03.09.2024	3	no	DE10-8_R1.fastq	DE10-8_R2.fastq
DE11	DE11-1	Germany	Taufach- und Fetzachmoos mit Urseen	47.7556	10.0259	04.09.2024	5	yes	DE11-1_R1.fastq	DE11-1_R2.fastq
	DE11-10	Germany	Taufach- und Fetzachmoos mit Urseen	47.7564	10.0302	04.09.2024	6	yes	DE11-10_R1.fastq	DE11-10_R2.fastq
	DE11-11	Germany	Taufach- und Fetzachmoos mit Urseen	47.7564	10.0306	04.09.2024	7	yes	DE11-11_R1.fastq	DE11-11_R2.fastq
	DE11-12	Germany	Taufach- und Fetzachmoos mit Urseen	47.7564	10.0305	04.09.2024	7	no	DE11-12_R1.fastq	DE11-12_R2.fastq
	DE11-14	Germany	Taufach- und Fetzachmoos mit Urseen	47.7565	10.0339	04.09.2024	8	yes	DE11-14_R1.fastq	DE11-14_R2.fastq
	DE11-15	Germany	Taufach- und Fetzachmoos mit Urseen	47.7564	10.0355	04.09.2024	7	no	DE11-15_R1.fastq	DE11-15_R2.fastq
	DE11-16	Germany	Taufach- und Fetzachmoos mit Urseen	47.7565	10.0356	04.09.2024	9	yes	DE11-16_R1.fastq	DE11-16_R2.fastq
	DE11-17	Germany	Taufach- und Fetzachmoos mit Urseen	47.7566	10.0356	04.09.2024	10	yes	DE11-17_R1.fastq	DE11-17_R2.fastq
	DE11-2	Germany	Taufach- und Fetzachmoos mit Urseen	47.7555	10.0258	04.09.2024	11	yes	DE11-2_R1.fastq	DE11-2_R2.fastq
	DE11-3	Germany	Taufach- und Fetzachmoos mit Urseen	47.7553	10.0258	04.09.2024	12	yes	DE11-3_R1.fastq	DE11-3_R2.fastq
	DE11-4	Germany	Taufach- und Fetzachmoos mit Urseen	47.7551	10.0258	04.09.2024	13	yes	DE11-4_R1.fastq	DE11-4_R2.fastq
	DE11-5	Germany	Taufach- und Fetzachmoos mit Urseen	47.7568	10.0252	04.09.2024	14	yes	DE11-5_R1.fastq	DE11-5_R2.fastq
	DE11-6	Germany	Taufach- und Fetzachmoos mit Urseen	47.7569	10.0254	04.09.2024	15	yes	DE11-6_R1.fastq	DE11-6_R2.fastq
	DE11-9	Germany	Taufach- und Fetzachmoos mit Urseen	47.7565	10.0301	04.09.2024	16	yes	DE11-9_R1.fastq	DE11-9_R2.fastq
DE12	DE12-1	Germany	Bodenmöser	47.6895	9.98376	05.09.2024	17	yes	DE12-1_R1.fastq	DE12-1_R2.fastq
	DE12-11	Germany	Bodenmöser	47.6916	9.98334	05.09.2024	18	yes	DE12-11_R1.fastq	DE12-11_R2.fastq
	DE12-12	Germany	Bodenmöser	47.6913	9.98319	05.09.2024	19	yes	DE12-12_R1.fastq	DE12-12_R2.fastq
	DE12-14	Germany	Bodenmöser	47.6909	9.98297	05.09.2024	20	yes	DE12-14_R1.fastq	DE12-14_R2.fastq
	DE12-2	Germany	Bodenmöser	47.6895	9.98441	05.09.2024	21	yes	DE12-2_R1.fastq	DE12-2_R2.fastq
	DE12-3	Germany	Bodenmöser	47.6894	9.98441	05.09.2024	22	yes	DE12-3_R1.fastq	DE12-3_R2.fastq
	DE12-4	Germany	Bodenmöser	47.6894	9.98445	05.09.2024	23	yes	DE12-4_R1.fastq	DE12-4_R2.fastq
	DE12-5	Germany	Bodenmöser	47.6895	9.9846	05.09.2024	24	no	DE12-5_R1.fastq	DE12-5_R2.fastq
	DE12-6	Germany	Bodenmöser	47.6897	9.98445	05.09.2024	24	yes	DE12-6_R1.fastq	DE12-6_R2.fastq
	DE12-7	Germany	Bodenmöser	47.6913	9.98348	05.09.2024	25	yes	DE12-7_R1.fastq	DE12-7_R2.fastq
	DE12-8	Germany	Bodenmöser	47.6914	9.98336	05.09.2024	26	yes	DE12-8_R1.fastq	DE12-8_R2.fastq
	DE12-9	Germany	Bodenmöser	47.6916	9.98326	05.09.2024	27	yes	DE12-9_R1.fastq	DE12-9_R2.fastq
DK	DK-4	Denmark	Egtved, lake Skærsø	55.5858	9.27625	13.08.2023	71	no	DK-4_R1.fastq	DK-4_R2.fastq
	DK-5	Dennark	Egtved, lake Skærsø	close	close	13.08.2023	71	no	DK-5_R1.fastq	DK-5_R2.fastq
	DK-8	Denmark	Egtved, lake Skærsø	55.5856	9.27646	13.08.2023	71	no	DK-8_R1.fastq	DK-8_R2.fastq
	DK-9	Denmark	Egtved, lake Skærsø	close	close	13.08.2023	72	no	DK-9_R1.fastq	DK-9_R2.fastq
EE	EE-5	Estonia	Männiku Raba	59.3211	24.7462	10.06.2023	73	no	EE-5_R1.fastq	EE-5_R2.fastq
	EE-6	Estonia	Männiku Raba	59.3212	24.7462	10.06.2023	74	no	EE-6_R1.fastq	EE-6_R2.fastq
	EE-7	Estonia	Männiku Raba	59.3214	24.7463	10.06.2023	74	no	EE-7_R1.fastq	EE-7_R2.fastq
FI1	FI1-1	Finland	Soidinsuo bog	60.2897	24.489	06.08.2024	75	yes	FI1-1_R1.fastq	FI1-1_R2.fastq
	FI1-12	Finland	Soidinsuo bog	60.289	24.4843	06.08.2024	76	yes	FI1-12_R1.fastq	FI1-12_R2.fastq
	FI1-14	Finland	Soidinsuo bog	60.2882	24.4871	06.08.2024	77	yes	FI1-14_R1.fastq	FI1-14_R2.fastq
	FI1-15	Finland	Soidinsuo bog	60.2879	24.4889	06.08.2024	78	yes	FI1-15_R1.fastq	FI1-15_R2.fastq
	FI1-16	Finland	Soidinsuo bog	60.288	24.4905	06.08.2024	79	yes	FI1-16_R1.fastq	FI1-16_R2.fastq
	FI1-17	Finland	Soidinsuo bog	60.2878	24.4918	06.08.2024	80	yes	FI1-17_R1.fastq	FI1-17_R2.fastq
	FI1-4	Finland	Soidinsuo bog	60.2898	24.4851	06.08.2024	81	yes	FI1-4_R1.fastq	FI1-4_R2.fastq
	FI1-5-1	Finland	Soidinsuo bog	60.2899	24.484	06.08.2024	82	yes	FI1-5-1_R1.fastq	FI1-5-1_R2.fastq
	FI1-5-2	Finland	Soidinsuo bog	60.2899	24.484	06.08.2024	83	yes	FI1-5-2_R1.fastq	FI1-5-2_R2.fastq
	FI1-6	Finland	Soidinsuo bog	60.2901	24.4832	06.08.2024	84	yes	FI1-6_R1.fastq	FI1-6_R2.fastq
	FI1-7-1	Finland	Soidinsuo bog	60.2901	24.4814	06.08.2024	78	no	FI1-7-1_R1.fastq	FI1-7-1_R2.fastq
	FI1-7-2	Finland	Soidinsuo bog	60.2901	24.4814	06.08.2024	85	yes	FI1-7-2_R1.fastq	FI1-7-2_R2.fastq
	FI1-8	Finland	Soidinsuo bog	60.2904	24.4797	06.08.2024	86	yes	FI1-8_R1.fastq	FI1-8_R2.fastq
FI2	FI2-10	Finland	Torronsuo bog	60.7334	23.5946	07.08.2024	87	yes	FI2-10_R1.fastq	FI2-10_R2.fastq
	FI2-13	Finland	Torronsuo bog	60.7335	23.5974	07.08.2024	88	yes	FI2-13_R1.fastq	FI2-13_R2.fastq
	FI2-15	Finland	Torronsuo bog	60.7332	23.6012	07.08.2024	89	yes	FI2-15_R1.fastq	FI2-15_R2.fastq
	FI2-17	Finland	Torronsuo bog	60.733	23.605	07.08.2024	90	yes	FI2-17_R1.fastq	FI2-17_R2.fastq
	FI2-19	Finland	Torronsuo bog	60.7314	23.6081	07.08.2024	91	yes	FI2-19_R1.fastq	FI2-19_R2.fastq
	FI2-20	Finland	Torronsuo bog	60.7304	23.6099	07.08.2024	92	yes	FI2-20_R1.fastq	FI2-20_R2.fastq
	FI2-3	Finland	Torronsuo bog	60.7352	23.5903	07.08.2024	93	yes	FI2-3_R1.fastq	FI2-3_R2.fastq
	FI2-6	Finland	Torronsuo bog	60.7343	23.5916	07.08.2024	94	yes	FI2-6_R1.fastq	FI2-6_R2.fastq
FI3	FI3-14	Finland	Luutalammi lake	60.6749	24.3227	07.08.2024	95	yes	FI3-14_R1.fastq	FI3-14_R2.fastq
	FI3-17	Finland	Luutalammi lake	60.6754	24.324	07.08.2024	96	yes	FI3-17_R1.fastq	FI3-17_R2.fastq
	FI3-19	Finland	Luutalammi lake	60.6744	24.3227	07.08.2024	97	yes	FI3-19_R1.fastq	FI3-19_R2.fastq
	FI3-21	Finland	Luutalammi lake	60.6741	24.3236	07.08.2024	98	yes	FI3-21_R1.fastq	FI3-21_R2.fastq
	FI3-24	Finland	Luutalammi lake	60.6747	24.3246	07.08.2024	99	yes	FI3-24_R1.fastq	FI3-24_R2.fastq
	FI3-3	Finland	Luutalammi lake	60.6814	24.3011	07.08.2024	100	yes	FI3-3_R1.fastq	FI3-3_R2.fastq
	FI3-5	Finland	Luutalammi lake	60.682	24.3012	07.08.2024	101	yes	FI3-5_R1.fastq	FI3-5_R2.fastq
	FI3-9	Finland	Luutalammi lake	60.6808	24.3012	07.08.2024	102	yes	FI3-9_R1.fastq	FI3-9_R2.fastq
FI4	FI4-1	Finland	Suurisuo bog	60.999	24.7859	08.08.2024	103	yes	FI4-1_R1.fastq	FI4-1_R2.fastq
	FI4-13	Finland	Suurisuo bog	60.989	24.8057	08.08.2024	104	yes	FI4-13_R1.fastq	FI4-13_R2.fastq
	FI4-16	Finland	Suurisuo bog	60.9882	24.8066	08.08.2024	105	yes	FI4-16_R1.fastq	FI4-16_R2.fastq
	FI4-2	Finland	Suurisuo bog	60.9994	24.7856	08.08.2024	106	yes	FI4-2_R1.fastq	FI4-2_R2.fastq
	FI4-22	Finland	Suurisuo bog	60.987	24.808	08.08.2024	107	yes	FI4-22_R1.fastq	FI4-22_R2.fastq
	FI4-24	Finland	Suurisuo bog	60.9947	24.8111	08.08.2024	108	yes	FI4-24_R1.fastq	FI4-24_R2.fastq
	FI4-27	Finland	Suurisuo bog	60.994	24.8103	08.08.2024	109	yes	FI4-27_R1.fastq	FI4-27_R2.fastq
	FI4-3	Finland	Suurisuo bog	60.9998	24.7862	08.08.2024	110	yes	FI4-3_R1.fastq	FI4-3_R2.fastq
	FI4-32	Finland	Suurisuo bog	60.9926	24.8084	08.08.2024	111	yes	FI4-32_R1.fastq	FI4-32_R2.fastq
FI5	FI5-1	Finland	Kurkijarvi	60.3212	24.7419	09.08.2024	112	yes	FI5-1_R1.fastq	FI5-1_R2.fastq
	FI5-10	Finland	Kurkijarvi	60.3191	24.7422	09.08.2024	113	no	FI5-10_R1.fastq	FI5-10_R2.fastq
	FI5-12	Finland	Kurkijarvi	60.3186	24.7411	09.08.2024	114	yes	FI5-12_R1.fastq	FI5-12_R2.fastq
	FI5-2	Finland	Kurkijarvi	60.3212	24.7427	09.08.2024	115	no	FI5-2_R1.fastq	FI5-2_R2.fastq
	FI5-4	Finland	Kurkijarvi	60.3213	24.7439	09.08.2024	116	yes	FI5-4_R1.fastq	FI5-4_R2.fastq
	FI5-5	Finland	Kurkijarvi	60.321	24.7445	09.08.2024	115	yes	FI5-5_R1.fastq	FI5-5_R2.fastq
	FI5-7	Finland	Kurkijarvi	60.3194	24.7437	09.08.2024	117	yes	FI5-7_R1.fastq	FI5-7_R2.fastq
	FI5-8	Finland	Kurkijarvi	60.3192	24.7431	09.08.2024	115	no	FI5-8_R1.fastq	FI5-8_R2.fastq
	FI5-9	Finland	Kurkijarvi	60.3191	24.7427	09.08.2024	113	yes	FI5-9_R1.fastq	FI5-9_R2.fastq
LT1	LT1-10	Lithuania	Ukstumala Bog	55.3955	21.3595	28.05.2023	121	yes	LT1-10_R1.fastq	LT1-10_R2.fastq
	LT1-11	Lithuania	Ukstumala Bog	close	close	28.05.2023	122	yes	LT1-11_R1.fastq	LT1-11_R2.fastq
	LT1-4	Lithuania	Ukstumala Bog	close	close	28.05.2023	123	yes	LT1-4_R1.fastq	LT1-4_R2.fastq
	LT1-5	Lithuania	Ukstumala Bog	close	close	28.05.2023	124	yes	LT1-5_R1.fastq	LT1-5_R2.fastq
	LT1-6	Lithuania	Ukstumala Bog	close	close	28.05.2023	125	yes	LT1-6_R1.fastq	LT1-6_R2.fastq
	LT1-9	Lithuania	Ukstumala Bog	close	close	28.05.2023	121	no	LT1-9_R1.fastq	LT1-9_R2.fastq
LT2	LT2-1	Lithuania	Tricampis lake	54.0813	24.3375	27.07.2023	121	no	LT2-1_R1.fastq	LT2-1_R2.fastq
	LT2-2	Lithuania	Tricampis lake	54.0813	24.3373	27.07.2023	126	no	LT2-2_R1.fastq	LT2-2_R2.fastq
	LT2-3	Lithuania	Tricampis lake	54.0814	24.3371	27.07.2023	121	no	LT2-3_R1.fastq	LT2-3_R2.fastq
	LT2-4	Lithuania	Tricampis lake	54.0813	24.337	27.07.2023	121	no	LT2-4_R1.fastq	LT2-4_R2.fastq
	LT2-5	Lithuania	Tricampis lake	54.0812	24.337	27.07.2023	121	no	LT2-5_R1.fastq	LT2-5_R2.fastq
	LT2-6	Lithuania	Tricampis lake	54.0809	24.3366	27.07.2023	121	no	LT2-6_R1.fastq	LT2-6_R2.fastq
	LT2-7	Lithuania	Tricampis lake	54.0811	24.337	27.07.2023	121	no	LT2-7_R1.fastq	LT2-7_R2.fastq
LT3	LT3-10	Lithuania	Ežeraitis lake	54.0895	24.33	27.07.2023	127	no	LT3-10_R1.fastq	LT3-10_R2.fastq
	LT3-11	Lithuania	Ežeraitis lake	54.0896	24.3292	27.07.2023	127	no	LT3-11_R1.fastq	LT3-11_R2.fastq
	LT3-12	Lithuania	Ežeraitis lake	54.0893	24.3291	27.07.2023	127	no	LT3-12_R1.fastq	LT3-12_R2.fastq
	LT3-14	Lithuania	Ežeraitis lake	54.0891	24.3291	27.07.2023	128	no	LT3-14_R1.fastq	LT3-14_R2.fastq
	LT3-5	Lithuania	Ežeraitis lake	54.0887	24.3305	27.07.2023	127	no	LT3-5_R1.fastq	LT3-5_R2.fastq
	LT3-7	Lithuania	Ežeraitis lake	54.0887	24.3318	27.07.2023	129	no	LT3-7_R1.fastq	LT3-7_R2.fastq
	LT3-9	Lithuania	Ežeraitis lake	54.0894	24.3307	27.07.2023	130	no	LT3-9_R1.fastq	LT3-9_R2.fastq
LV	LV-10	Latvia	Olaine parish	56.8498	23.9842	03.06.2023	131	no	LV-10_R1.fastq	LV-10_R2.fastq
	LV-12	Latvia	Olaine parish	close	close	03.06.2023	131	no	LV-12_R1.fastq	LV-12_R2.fastq
	LV-8	Latvia	Olaine parish	close	close	03.06.2023	131	no	LV-8_R1.fastq	LV-8_R2.fastq
	LV-9	Latvia	Olaine parish	close	close	03.06.2023	132	no	LV-9_R1.fastq	LV-9_R2.fastq
PL1	PL1-10	Poland	Jezioro Charne	54.5084	18.2769	20.06.2024	133	yes	PL1-10_R1.fastq	PL1-10_R2.fastq
	PL1-5	Poland	Jezioro Charne	54.5091	18.278	20.06.2024	134	yes	PL1-5_R1.fastq	PL1-5_R2.fastq
	PL1-6	Poland	Jezioro Charne	54.5091	18.2778	20.06.2024	135	yes	PL1-6_R1.fastq	PL1-6_R2.fastq
	PL1-7	Poland	Jezioro Charne	54.509	18.2776	20.06.2024	136	yes	PL1-7_R1.fastq	PL1-7_R2.fastq
	PL1-8	Poland	Jezioro Charne	54.5087	18.2776	20.06.2024	137	yes	PL1-8_R1.fastq	PL1-8_R2.fastq
	PL1-9	Poland	Jezioro Charne	54.5085	18.2775	20.06.2024	138	yes	PL1-9_R1.fastq	PL1-9_R2.fastq
PL2	PL2-10	Poland	Borne Sulinowo	53.5911	16.4965	22.06.2024	139	yes	PL2-10_R1.fastq	PL2-10_R2.fastq
	PL2-2	Poland	Borne Sulinowo	53.5913	16.4966	22.06.2024	140	yes	PL2-2_R1.fastq	PL2-2_R2.fastq
	PL2-3	Poland	Borne Sulinowo	53.5912	16.4967	22.06.2024	141	yes	PL2-3_R1.fastq	PL2-3_R2.fastq
	PL2-4	Poland	Borne Sulinowo	53.591	16.4966	22.06.2024	142	no	PL2-4_R1.fastq	PL2-4_R2.fastq
	PL2-5	Poland	Borne Sulinowo	53.5908	16.4964	22.06.2024	143	yes	PL2-5_R1.fastq	PL2-5_R2.fastq
	PL2-6-2	Poland	Borne Sulinowo	53.5908	16.4962	22.06.2024	143	no	PL2-6-2_R1.fastq	PL2-6-2_R2.fastq
	PL2-6_1	Poland	Borne Sulinowo	53.5909	16.4962	22.06.2024	142	yes	PL2-6_1_R1.fastq	PL2-6_1_R2.fastq
PL4	PL4-1	Poland	Czary dunajec	49.466	19.8087	19.07.2024	144	no	PL4-1_R1.fastq	PL4-1_R2.fastq
	PL4-10	Poland	Czary dunajec	49.467	19.8094	19.07.2024	145	yes	PL4-10_R1.fastq	PL4-10_R2.fastq
	PL4-11	Poland	Czary dunajec	49.4668	19.8096	19.07.2024	146	yes	PL4-11_R1.fastq	PL4-11_R2.fastq
	PL4-13	Poland	Czary dunajec	49.4666	19.8096	19.07.2024	147	yes	PL4-13_R1.fastq	PL4-13_R2.fastq
	PL4-14	Poland	Czary dunajec	49.4667	19.8127	19.07.2024	148	no	PL4-14_R1.fastq	PL4-14_R2.fastq
	PL4-15	Poland	Czary dunajec	49.468	19.8162	19.07.2024	148	yes	PL4-15_R1.fastq	PL4-15_R2.fastq
	PL4-2	Poland	Czary dunajec	49.466	19.8088	19.07.2024	149	yes	PL4-2_R1.fastq	PL4-2_R2.fastq
	PL4-3	Poland	Czary dunajec	49.4668	19.8091	19.07.2024	147	no	PL4-3_R1.fastq	PL4-3_R2.fastq
	PL4-5	Poland	Czary dunajec	49.4669	19.8089	19.07.2024	149	yes	PL4-5_R1.fastq	PL4-5_R2.fastq
	PL4-7	Poland	Czary dunajec	49.4672	19.8088	19.07.2024	144	no	PL4-7_R1.fastq	PL4-7_R2.fastq
	PL4-8	Poland	Czary dunajec	49.4672	19.8088	19.07.2024	144	yes	PL4-8_R1.fastq	PL4-8_R2.fastq
PL5	PL5-15	Poland	Pila Ujejka	50.3735	19.2129	20.07.2024	150	no	PL5-15_R1.fastq	PL5-15_R2.fastq
	PL5-19	Poland	Pila Ujejka	50.3737	19.2129	20.07.2024	151	no	PL5-19_R1.fastq	PL5-19_R2.fastq
	PL5-20	Poland	Pila Ujejka	50.3737	19.213	20.07.2024	151	no	PL5-20_R1.fastq	PL5-20_R2.fastq
	PL5-21	Poland	Pila Ujejka	50.3737	19.2131	20.07.2024	151	no	PL5-21_R1.fastq	PL5-21_R2.fastq
	PL5-4	Poland	Pila Ujejka	50.3694	19.2161	20.07.2024	152	no	PL5-4_R1.fastq	PL5-4_R2.fastq
PL6	PL6-1	Poland	Bagna w Antoniowie	50.369	19.2316	20.07.2024	153	yes	PL6-1_R1.fastq	PL6-1_R2.fastq
	PL6-10	Poland	Bagna w Antoniowie	50.3693	19.2319	20.07.2024	151	no	PL6-10_R1.fastq	PL6-10_R2.fastq
	PL6-13	Poland	Bagna w Antoniowie	50.3693	19.2321	20.07.2024	154	yes	PL6-13_R1.fastq	PL6-13_R2.fastq
	PL6-3	Poland	Bagna w Antoniowie	50.3689	19.2316	20.07.2024	155	yes	PL6-3_R1.fastq	PL6-3_R2.fastq
	PL6-4	Poland	Bagna w Antoniowie	50.3691	19.2315	20.07.2024	156	yes	PL6-4_R1.fastq	PL6-4_R2.fastq
	PL6-5	Poland	Bagna w Antoniowie	50.3691	19.2315	20.07.2024	157	yes	PL6-5_R1.fastq	PL6-5_R2.fastq
	PL6-6	Poland	Bagna w Antoniowie	50.3692	19.2316	20.07.2024	158	yes	PL6-6_R1.fastq	PL6-6_R2.fastq
	PL6-7	Poland	Bagna w Antoniowie	50.3692	19.2316	20.07.2024	159	yes	PL6-7_R1.fastq	PL6-7_R2.fastq
	PL6-9	Poland	Bagna w Antoniowie	50.3692	19.2317	20.07.2024	151	no	PL6-9_R1.fastq	PL6-9_R2.fastq
PL7	PL7-10	Poland	Rezerwat Biale Lugi	50.7559	20.8477	21.07.2024	160	yes	PL7-10_R1.fastq	PL7-10_R2.fastq
	PL7-12	Poland	Rezerwat Biale Lugi	50.7554	20.8478	21.07.2024	160	no	PL7-12_R1.fastq	PL7-12_R2.fastq
	PL7-13	Poland	Rezerwat Biale Lugi	50.7553	20.8477	21.07.2024	161	yes	PL7-13_R1.fastq	PL7-13_R2.fastq
	PL7-14	Poland	Rezerwat Biale Lugi	50.7561	20.8478	21.07.2024	162	yes	PL7-14_R1.fastq	PL7-14_R2.fastq
	PL7-17	Poland	Rezerwat Biale Lugi	50.7564	20.8482	21.07.2024	163	yes	PL7-17_R1.fastq	PL7-17_R2.fastq
	PL7-18	Poland	Rezerwat Biale Lugi	50.7567	20.8482	21.07.2024	162	no	PL7-18_R1.fastq	PL7-18_R2.fastq
	PL7-5	Poland	Rezerwat Biale Lugi	50.7576	20.8446	21.07.2024	160	no	PL7-5_R1.fastq	PL7-5_R2.fastq
	PL7-7	Poland	Rezerwat Biale Lugi	50.7579	20.8442	21.07.2024	164	yes	PL7-7_R1.fastq	PL7-7_R2.fastq
	PL7-8	Poland	Rezerwat Biale Lugi	50.7578	20.8441	21.07.2024	165	yes	PL7-8_R1.fastq	PL7-8_R2.fastq
	PL7-9	Poland	Rezerwat Biale Lugi	50.7559	20.8477	21.07.2024	166	yes	PL7-9_R1.fastq	PL7-9_R2.fastq
PL8	PL8-1	Poland	Rezerwat Obary	50.5484	22.598	22.07.2024	167	yes	PL8-1_R1.fastq	PL8-1_R2.fastq
	PL8-11	Poland	Rezerwat Obary	50.5452	22.6098	22.07.2024	168	yes	PL8-11_R1.fastq	PL8-11_R2.fastq
	PL8-12	Poland	Rezerwat Obary	50.5449	22.6103	22.07.2024	169	yes	PL8-12_R1.fastq	PL8-12_R2.fastq
	PL8-14	Poland	Rezerwat Obary	50.5448	22.6108	22.07.2024	170	yes	PL8-14_R1.fastq	PL8-14_R2.fastq
	PL8-15	Poland	Rezerwat Obary	50.5447	22.6103	22.07.2024	171	yes	PL8-15_R1.fastq	PL8-15_R2.fastq
	PL8-16	Poland	Rezerwat Obary	50.5439	22.6111	22.07.2024	172	yes	PL8-16_R1.fastq	PL8-16_R2.fastq
	PL8-17	Poland	Rezerwat Obary	50.5439	22.6111	22.07.2024	173	no	PL8-17_R1.fastq	PL8-17_R2.fastq
	PL8-18	Poland	Rezerwat Obary	50.5439	22.6112	22.07.2024	174	yes	PL8-18_R1.fastq	PL8-18_R2.fastq
	PL8-19	Poland	Rezerwat Obary	50.5438	22.6112	22.07.2024	173	yes	PL8-19_R1.fastq	PL8-19_R2.fastq
	PL8-2	Poland	Rezerwat Obary	50.5484	22.5981	22.07.2024	175	yes	PL8-2_R1.fastq	PL8-2_R2.fastq
	PL8-4	Poland	Rezerwat Obary	50.5486	22.598	22.07.2024	176	yes	PL8-4_R1.fastq	PL8-4_R2.fastq
	PL8-5	Poland	Rezerwat Obary	50.5487	22.5979	22.07.2024	177	yes	PL8-5_R1.fastq	PL8-5_R2.fastq
	PL8-6	Poland	Rezerwat Obary	50.5489	22.5981	22.07.2024	178	yes	PL8-6_R1.fastq	PL8-6_R2.fastq
	PL8-7	Poland	Rezerwat Obary	50.5489	22.5984	22.07.2024	179	yes	PL8-7_R1.fastq	PL8-7_R2.fastq
	PL8-8	Poland	Rezerwat Obary	50.5485	22.5986	22.07.2024	176	no	PL8-8_R1.fastq	PL8-8_R2.fastq
PL9	PL9-1	Poland	Nowiny	50.4477	23.1563	23.07.2024	180	yes	PL9-1_R1.fastq	PL9-1_R2.fastq
	PL9-10	Poland	Nowiny	50.4427	23.1617	22.07.2024	181	yes	PL9-10_R1.fastq	PL9-10_R2.fastq
	PL9-13	Poland	Nowiny	50.441	23.1635	22.07.2024	182	yes	PL9-13_R1.fastq	PL9-13_R2.fastq
	PL9-4	Poland	Nowiny	50.4475	23.1562	22.07.2024	183	no	PL9-4_R1.fastq	PL9-4_R2.fastq
	PL9-5	Poland	Nowiny	50.4474	23.1563	22.07.2024	184	yes	PL9-5_R1.fastq	PL9-5_R2.fastq
	PL9-6	Poland	Nowiny	50.4473	23.1559	22.07.2024	185	yes	PL9-6_R1.fastq	PL9-6_R2.fastq
	PL9-7	Poland	Nowiny	50.4473	23.1557	22.07.2024	183	yes	PL9-7_R1.fastq	PL9-7_R2.fastq
	PL9-8	Poland	Nowiny	50.4429	23.1626	22.07.2024	183	no	PL9-8_R1.fastq	PL9-8_R2.fastq
RU1	RU1-1	Russia	Gorynskoe lake	60.4282	30.3472	07.08.2023	186	yes	RU1-1_R1.fastq	RU1-1_R2.fastq
	RU1-2	Russia	Gorynskoe lake	60.4282	30.3477	07.08.2023	187	yes	RU1-2_R1.fastq	RU1-2_R2.fastq
	RU1-3	Russia	Gorynskoe lake	60.4283	30.3486	07.08.2023	188	yes	RU1-3_R1.fastq	RU1-3_R2.fastq
	RU1-4	Russia	Gorynskoe lake	60.4284	30.3485	07.08.2023	186	no	RU1-4_R1.fastq	RU1-4_R2.fastq
	RU1-5	Russia	Gorynskoe lake	60.4285	30.3484	07.08.2023	189	yes	RU1-5_R1.fastq	RU1-5_R2.fastq
	RU1-6	Russia	Gorynskoe lake	60.4286	30.3486	07.08.2023	190	yes	RU1-6_R1.fastq	RU1-6_R2.fastq
RU2	RU2-1	Russia	Lovchee lake	60.4211	30.3515	07.08.2023	191	no	RU2-1_R1.fastq	RU2-1_R2.fastq
	RU2-2	Russia	Lovchee lake	60.4209	30.3513	07.08.2023	192	no	RU2-2_R1.fastq	RU2-2_R2.fastq
	RU2-3	Russia	Lovchee lake	60.4206	30.3507	07.08.2023	191	no	RU2-3_R1.fastq	RU2-3_R2.fastq
	RU2-4	Russia	Lovchee lake	60.4207	30.3506	07.08.2023	193	no	RU2-4_R1.fastq	RU2-4_R2.fastq
	RU2-5	Russia	Lovchee lake	60.4206	30.3501	07.08.2023	192	no	RU2-5_R1.fastq	RU2-5_R2.fastq
	RU2-6	Russia	Lovchee lake	60.4206	30.3499	07.08.2023	193	no	RU2-6_R1.fastq	RU2-6_R2.fastq
SE1	SE1-1	Sweden	Ucklum	58.0654	12.0144	29.08.2023	194	no	SE1-1_R1.fastq	SE1-1_R2.fastq
	SE1-10	Sweden	Ucklum	58.0656	12.014	29.08.2023	195	no	SE1-10_R1.fastq	SE1-10_R2.fastq
	SE1-4	Sweden	Ucklum	between SE1-1 and SE1-10	between SE1-1 and SE1-11	29.08.2023	195	no	SE1-4_R1.fastq	SE1-4_R2.fastq
	SE1-5	Sweden	Ucklum	between SE1-1 and SE1-11	between SE1-1 and SE1-12	29.08.2023	195	no	SE1-5_R1.fastq	SE1-5_R2.fastq
	SE1-6	Sweden	Ucklum	between SE1-1 and SE1-12	between SE1-1 and SE1-13	29.08.2023	195	no	SE1-6_R1.fastq	SE1-6_R2.fastq
	SE1-7	Sweden	Ucklum	between SE1-1 and SE1-13	between SE1-1 and SE1-14	29.08.2023	195	no	SE1-7_R1.fastq	SE1-7_R2.fastq
	SE1-9	Sweden	Ucklum	between SE1-1 and SE1-14	between SE1-1 and SE1-15	29.08.2023	195	no	SE1-9_R1.fastq	SE1-9_R2.fastq
SE2	SE2-1	Sweden	Hästveda	56.2569	13.8313	24.08.2023	196	yes	SE2-1_R1.fastq	SE2-1_R2.fastq
	SE2-10	Sweden	Hästveda	56.2567	13.8312	24.08.2023	197	yes	SE2-10_R1.fastq	SE2-10_R2.fastq
	SE2-2	Sweden	Hästveda	56.2569	13.8313	24.08.2023	198	yes	SE2-2_R1.fastq	SE2-2_R2.fastq
	SE2-3	Sweden	Hästveda	56.2569	13.8315	24.08.2023	199	yes	SE2-3_R1.fastq	SE2-3_R2.fastq
	SE2-6	Sweden	Hästveda	56.2569	13.8317	24.08.2023	200	yes	SE2-6_R1.fastq	SE2-6_R2.fastq
	SE2-8	Sweden	Hästveda	56.2569	13.8317	24.08.2023	201	yes	SE2-8_R1.fastq	SE2-8_R2.fastq
SE3	SE3-1	Sweden	Mariannelund	57.493	15.6377	20.08.2023	202	yes	SE3-1_R1.fastq	SE3-1_R2.fastq
	SE3-10	Sweden	Mariannelund	57.4932	15.6369	20.08.2023	203	yes	SE3-10_R1.fastq	SE3-10_R2.fastq
	SE3-2-1	Sweden	Mariannelund	57.4931	15.6376	20.08.2023	204	yes	SE3-2-1_R1.fastq	SE3-2-1_R2.fastq
	SE3-2-2	Sweden	Mariannelund	57.4931	15.6376	20.08.2023	205	yes	SE3-2-2_R1.fastq	SE3-2-2_R2.fastq
	SE3-4-1	Sweden	Mariannelund	57.493	15.6373	20.08.2023	206	yes	SE3-4-1_R1.fastq	SE3-4-1_R2.fastq
	SE3-4-2	Sweden	Mariannelund	57.4931	15.6372	20.08.2023	206	no	SE3-4-2_R1.fastq	SE3-4-2_R2.fastq
	SE3-5	Sweden	Mariannelund	57.4929	15.6372	20.08.2023	207	yes	SE3-5_R1.fastq	SE3-5_R2.fastq
	SE3-8-1	Sweden	Mariannelund	57.2569	15.8317	20.08.2023	208	yes	SE3-8-1_R1.fastq	SE3-8-1_R2.fastq
	SE3-9	Sweden	Mariannelund	57.2567	15.8315	20.08.2023	209	yes	SE3-9_R1.fastq	SE3-9_R2.fastq
UA1	UA1-1	Ukraine	Syra Pogonya	51.5374	27.1885	29.06.2023	210	yes	UA1-1_R1.fastq	UA1-1_R2.fastq
	UA1-10	Ukraine	Syra Pogonya	close	close	29.06.2023	211	yes	UA1-10_R1.fastq	UA1-10_R2.fastq
	UA1-12	Ukraine	Syra Pogonya	close	close	29.06.2023	212	yes	UA1-12_R1.fastq	UA1-12_R2.fastq
	UA1-13	Ukraine	Syra Pogonya	close	close	29.06.2023	213	no	UA1-13_R1.fastq	UA1-13_R2.fastq
	UA1-14	Ukraine	Syra Pogonya	close	close	29.06.2023	213	no	UA1-14_R1.fastq	UA1-14_R2.fastq
	UA1-15	Ukraine	Syra Pogonya	close	close	29.06.2023	214	no	UA1-15_R1.fastq	UA1-15_R2.fastq
	UA1-16	Ukraine	Syra Pogonya	close	close	29.06.2023	214	yes	UA1-16_R1.fastq	UA1-16_R2.fastq
	UA1-17	Ukraine	Syra Pogonya	close	close	29.06.2023	213	no	UA1-17_R1.fastq	UA1-17_R2.fastq
	UA1-3	Ukraine	Syra Pogonya	close	close	29.06.2023	215	yes	UA1-3_R1.fastq	UA1-3_R2.fastq
	UA1-7	Ukraine	Syra Pogonya	close	close	29.06.2023	213	yes	UA1-7_R1.fastq	UA1-7_R2.fastq
UA2	UA2-1	Ukraine	Cheremsky reserve	52.529	26.524	27.06.2023	216	no	UA2-1_R1.fastq	UA2-1_R2.fastq
	UA2-11	Ukraine	Cheremsky reserve	close	close	27.06.2023	217	yes	UA2-11_R1.fastq	UA2-11_R2.fastq
	UA2-12	Ukraine	Cheremsky reserve	close	close	27.06.2023	218	no	UA2-12_R1.fastq	UA2-12_R2.fastq
	UA2-14	Ukraine	Cheremsky reserve	close	close	27.06.2023	216	yes	UA2-14_R1.fastq	UA2-14_R2.fastq
	UA2-16	Ukraine	Cheremsky reserve	close	close	27.06.2023	219	yes	UA2-16_R1.fastq	UA2-16_R2.fastq
	UA2-18	Ukraine	Cheremsky reserve	close	close	27.06.2023	219	no	UA2-18_R1.fastq	UA2-18_R2.fastq
	UA2-19	Ukraine	Cheremsky reserve	close	close	27.06.2023	218	yes	UA2-19_R1.fastq	UA2-19_R2.fastq
	UA2-2	Ukraine	Cheremsky reserve	close	close	27.06.2023	220	yes	UA2-2_R1.fastq	UA2-2_R2.fastq
	UA2-3	Ukraine	Cheremsky reserve	close	close	27.06.2023	216	no	UA2-3_R1.fastq	UA2-3_R2.fastq
	UA2-5	Ukraine	Cheremsky reserve	close	close	27.06.2023	221	yes	UA2-5_R1.fastq	UA2-5_R2.fastq
	UA2-7	Ukraine	Cheremsky reserve	close	close	27.06.2023	222	yes	UA2-7_R1.fastq	UA2-7_R2.fastq
Technical replicates:
DE11	DE11-14r	Germany	Kleiner Urseen	47.7565	10.0339	04.09.2024	8	no	DE11-14r_R1.fastq	DE11-14r_R2.fastq
DE9	DE9-2r	Germany	Wurzacher Ried	47.9141	9.86933	06.09.2024	66	no	DE9-2r_R1.fastq	DE9-2r_R2.fastq
PL8	PL8-19-R	Poland	Rezerwat Obary	50.5438	22.6112	22.07.2024	173	no	PL8-19-R_R1.fastq	PL8-19-R_R2.fastq
UA1	UA1-16r	Ukraine	Syra Pogonya	51.5374	27.1885	29.06.2023	214	no	UA1-16r_R1.fastq	UA1-16r_R2.fastq
LT2	LT2-1r	Lithuania	Tricampis lake	54.0813	24.3375	27.07.2023	121	no	LT2-1r_R1.fastq	LT2-1r_R2.fastq
SE3	SE3-4-2-r	Sweden	Mariannlung	58.4931	16.6372	20.08.2023	206	no	SE3-4-2r_R1.fastq	SE3-4-2r_R2.fastq
Samples used for long-read cpDNA sequencing
Population	Sample	Country	Location*	Longitude*	Latitude	Collection date
LV8	LV8	Latvia	Tirelu purvs (Zasa)	56.2633	25.9962	29.09.2023
	LV8a	Latvia	Tirelu purvs (Zasa)	close	close	29.09.2023
	LV8b	Latvia	Tirelu purvs (Zasa)	close	close	29.09.2023
NO3	NO3a	Norway	Retthelltjernet	60.0543	10.3379	09.09.2023
	NO3b	Norway	Retthelltjernet	close	close	09.09.2023
DE4	DE4	Germany	Koeningsmoor	53.3357	8.63029	12.07.2023
DK	DK1b	Denmark	Egtved, lake Skærsø	55.5858	9.27625	13.08.2023
FI4	FI4a	Finland	Suurisuo bog	60.999	24.7859	08.08.2024
	FI4b	Finland	Suurisuo bog	close	close	08.08.2024
SE5	SE5	Sweden	Jönköping region	57.7766	14.0448	18.08.2023
*coordinates are approximate

### Sheet: Sheet2
			1		D3b.mapped:	0.7982		D3b.mapped:	0.0875
			3		DE10b.mapped:	0.7703		DE10b.mapped:	0.0272
	9	5			DE11b.mapped:	0.776		DE11b.mapped:	0.009
	9	5			DE12c.mapped:	0.7595		DE12c.mapped:	0.009
	17	7	4		DE8.mapped:	0.7784		DE8.mapped:	0.0318
	5	5	4		DK1b.mapped:	0.7796		DK1b.mapped:	0
	12	11	3		FI428a.mapped:	0.7304		FI428a.mapped:	0
	14	12	2		LT1c.mapped:	0.7957		LT1c.mapped:	0.0147
	12	11	2		LT1d.mapped:	0.7961		LT1d.mapped:	0.0238
	13	12	2		LT5c.mapped:	0.7876		LT5c.mapped:	0.0025
	8	8	4		LT8c.mapped:	0.7983		LT8c.mapped:	0.0449
	8	8	2		LV10a.mapped:	0.7064		LV10a.mapped:	0.0009
	9	9	3		LV10c.mapped:	0.7727		LV10c.mapped:	0.0051
	9	6	3		LV1b.mapped:	0.7144		LV1b.mapped:	0
	6	5	2		LV2c.mapped:	0.8202		LV2c.mapped:	0.032
	6	6			LV5a.mapped:	0.7621		LV5a.mapped:	0.0185
	7	5			LV5c.mapped:	0.8157		LV5c.mapped:	0.0405
	11	7			LV7a.mapped:	0.7421		LV7a.mapped:	0
	9	7			SE0c.mapped:	0.7713		SE0c.mapped:	0.0175
	10	7			SE4e.mapped:	0.7957		SE4e.mapped:	0.0062
	15	13			SE4f.mapped:	0.8093		SE4f.mapped:	0.0059
	8	6			SE7.mapped:	0.8018		SE7.mapped:	0.0097
	6	5			average	0.776445			0.0175773
	6	6			SD	0.0308774			0.0207982
	9	8
	10	6
	11	7
			MLG in total
	239	187	222
	311	MLGs
